# Early life stress alters transcriptomic patterning across reward circuitry in male and female mice

**DOI:** 10.1101/624353

**Authors:** Catherine Jensen Peña, Milo Smith, Aarthi Ramakrishnan, Hannah M. Cates, Rosemary C. Bagot, Hope G. Kronman, Bhakti Patel, Austin B. Chang, Immanuel Purushothaman, Joel Dudley, Hirofumi Morishita, Li Shen, Eric J. Nestler

**Affiliations:** Nash Family Department of Neuroscience and Friedman Brain Institute, Icahn School of Medicine at Mount Sinai, New York, NY 10029, USA; Princeton Neuroscience Institute, Princeton University, Princeton, NJ 08544, USA; Institute for Next Generation Healthcare, Icahn School of Medicine at Mount Sinai, New York, NY 10029, USA; Department of Psychology, McGill University, Montréal, Québec, H3A 1B1, Canada

## Abstract

Abuse, neglect, and other forms of early life stress (ELS) significantly increase risk for psychiatric disorders including depression. In this study, we show that ELS in a postnatal sensitive period increases sensitivity to adult stress in female mice, consistent with our earlier findings in male mice. We used RNA-sequencing in the ventral tegmental area, nucleus accumbens, and prefrontal cortex of male and female mice to show that adult stress is distinctly represented in the brain’s transcriptome depending on ELS history. We identify: 1) biological pathways disrupted after ELS and associated with increased behavioral stress sensitivity, 2) putative transcriptional regulators of the effect of ELS on adult stress response, and 3) subsets of primed genes specifically associated with latent behavioral changes. We also provide transcriptomic evidence that ELS increases sensitivity to future stress through enhancement of known programs of cortical plasticity.
