## Supplementary Table 1 for "Early life stress alters transcriptomic patterning across reward circuitry in male and female mice"

### Sheet: Sheet1
Table S1: RNA-seq mapping rate
All RNA-seq files are available through Gene Expression Omnibus (GEO), accession GSE89692
Sample	Sex	Brain Region	Early Life Condition	Adult Condition	Total_Reads	Mapping_rate(%)
FNSC1	female	NAc	standard reared	Control	32960099	84.2619
FNSC2	female	NAc	standard reared	Control	38820725	83.5302
FNSC3	female	NAc	standard reared	Control	40377967	80.9584
FNSC4	female	NAc	standard reared	Control	51144224	76.7785
FNSC5	female	NAc	standard reared	Control	42643229	73.5439
FNSC6	female	NAc	standard reared	Control	48458538	78.3208
FNSS1	female	NAc	standard reared	Sub-Threshold Variable Stress	35180488	83.7553
FNSS2	female	NAc	standard reared	Sub-Threshold Variable Stress	32643370	84.7107
FNSS3	female	NAc	standard reared	Sub-Threshold Variable Stress	42932091	83.5456
FNSS4	female	NAc	standard reared	Sub-Threshold Variable Stress	30455242	72.1167
FNSS5	female	NAc	standard reared	Sub-Threshold Variable Stress	41676733	73.5593
FNEC1	female	NAc	ELS P10-20	Control	49889803	82.6407
FNEC2	female	NAc	ELS P10-20	Control	34032593	82.3922
FNEC3	female	NAc	ELS P10-20	Control	31496106	68.4737
FNEC4	female	NAc	ELS P10-20	Control	41560597	77.0382
FNEC5	female	NAc	ELS P10-20	Control	43925595	81.4354
FNES1	female	NAc	ELS P10-20	Sub-Threshold Variable Stress	43700256	84.0186
FNES2	female	NAc	ELS P10-20	Sub-Threshold Variable Stress	33382422	84.0002
FNES3	female	NAc	ELS P10-20	Sub-Threshold Variable Stress	41576797	82.5867
FNES4	female	NAc	ELS P10-20	Sub-Threshold Variable Stress	47310155	77.376
FNES5	female	NAc	ELS P10-20	Sub-Threshold Variable Stress	45174506	80.1865
FNES6	female	NAc	ELS P10-20	Sub-Threshold Variable Stress	40067759	76.6579
FPSC1	female	PFC	standard reared	Control	33069310	81.7144
FPSC2	female	PFC	standard reared	Control	43485525	84.7065
FPSC3	female	PFC	standard reared	Control	32382488	83.0812
FPSC4	female	PFC	standard reared	Control	40307873	85.7118
FPSC5	female	PFC	standard reared	Control	40748927	81.9901
FPSC6	female	PFC	standard reared	Control	41526972	84.5245
FPSS1	female	PFC	standard reared	Sub-Threshold Variable Stress	31898862	82.4143
FPSS2	female	PFC	standard reared	Sub-Threshold Variable Stress	38749159	84.5538
FPSS3	female	PFC	standard reared	Sub-Threshold Variable Stress	33652762	82.0513
FPSS4	female	PFC	standard reared	Sub-Threshold Variable Stress	38161076	84.0956
FPSS5	female	PFC	standard reared	Sub-Threshold Variable Stress	38234077	81.8911
FPEC1	female	PFC	ELS P10-20	Control	33219731	78.7232
FPEC2	female	PFC	ELS P10-20	Control	35676639	81.7544
FPEC3	female	PFC	ELS P10-20	Control	39640491	83.4605
FPEC4	female	PFC	ELS P10-20	Control	40412024	84.4781
FPEC5	female	PFC	ELS P10-20	Control	41866136	82.8923
FPES1	female	PFC	ELS P10-20	Sub-Threshold Variable Stress	32275531	82.5635
FPES2	female	PFC	ELS P10-20	Sub-Threshold Variable Stress	35867108	80.9692
FPES3	female	PFC	ELS P10-20	Sub-Threshold Variable Stress	34664505	84.1127
FPES4	female	PFC	ELS P10-20	Sub-Threshold Variable Stress	45397447	84.7603
FPES5	female	PFC	ELS P10-20	Sub-Threshold Variable Stress	40340622	82.579
FPES6	female	PFC	ELS P10-20	Sub-Threshold Variable Stress	30638394	81.9939
FVSC1	female	VTA	standard reared	Control	45857008	80.3902
FVSC2	female	VTA	standard reared	Control	43395334	77.6546
FVSC3	female	VTA	standard reared	Control	38043642	74.8686
FVSC4	female	VTA	standard reared	Control	43405836	75.0323
FVSC5	female	VTA	standard reared	Control	48725526	79.1043
FVSC6	female	VTA	standard reared	Control	43668750	77.8188
FVSS1	female	VTA	standard reared	Sub-Threshold Variable Stress	44904009	82.2096
FVSS2	female	VTA	standard reared	Sub-Threshold Variable Stress	55048339	75.6967
FVSS3	female	VTA	standard reared	Sub-Threshold Variable Stress	37995726	76.515
FVSS4	female	VTA	standard reared	Sub-Threshold Variable Stress	35099957	73.7321
FVSS5	female	VTA	standard reared	Sub-Threshold Variable Stress	47863193	77.9493
FVEC1	female	VTA	ELS P10-20	Control	43407965	81.0444
FVEC2	female	VTA	ELS P10-20	Control	48300195	72.6284
FVEC3	female	VTA	ELS P10-20	Control	43331069	74.3422
FVEC4	female	VTA	ELS P10-20	Control	40442094	78.3801
FVEC5	female	VTA	ELS P10-20	Control	42749982	78.1064
FVES1	female	VTA	ELS P10-20	Sub-Threshold Variable Stress	42867898	81.4554
FVES2	female	VTA	ELS P10-20	Sub-Threshold Variable Stress	51003786	74.7053
FVES3	female	VTA	ELS P10-20	Sub-Threshold Variable Stress	45633749	78.2243
FVES4	female	VTA	ELS P10-20	Sub-Threshold Variable Stress	25501073	76.1532
FVES5	female	VTA	ELS P10-20	Sub-Threshold Variable Stress	45356498	77.1462
FVES6	female	VTA	ELS P10-20	Sub-Threshold Variable Stress	38161771	76.4041
Std-Con1	male	NAc	standard reared	Control	46400895	94.4931
Std-Con2	male	NAc	standard reared	Control	32859275	93.0043
Std-Con3	male	NAc	standard reared	Control	46060050	91.599
Std-Con4	male	NAc	standard reared	Control	37313569	94.2408
Std-Defeat1r	male	NAc	standard reared	Chronic Social Defeat Stress	44387961	91.5139
Std-Defeat2r	male	NAc	standard reared	Chronic Social Defeat Stress	45937893	94.5161
Std-Defeat3r	male	NAc	standard reared	Chronic Social Defeat Stress	29911843	93.7925
Std-Defeat4r	male	NAc	standard reared	Chronic Social Defeat Stress	46685797	92.3264
Std-Defeat5s	male	NAc	standard reared	Chronic Social Defeat Stress	42128301	91.5962
Std-Defeat6s	male	NAc	standard reared	Chronic Social Defeat Stress	47020365	91.8489
ELS1-Con1	male	NAc	ELS P2-12	Control	41803073	92.9195
ELS1-Con2	male	NAc	ELS P2-12	Control	46833334	90.9129
ELS1-Con3	male	NAc	ELS P2-12	Control	32025474	93.0534
ELS1-Con4	male	NAc	ELS P2-12	Control	41990707	91.3207
ELS1-Defeat1r	male	NAc	ELS P2-12	Chronic Social Defeat Stress	45985475	94.0639
ELS1-Defeat2r	male	NAc	ELS P2-12	Chronic Social Defeat Stress	51714246	90.7733
ELS1-Defeat3r	male	NAc	ELS P2-12	Chronic Social Defeat Stress	41616636	94.1736
ELS1-Defeat4s	male	NAc	ELS P2-12	Chronic Social Defeat Stress	45024416	92.949
ELS1-Defeat5s	male	NAc	ELS P2-12	Chronic Social Defeat Stress	37244396	94.502
ELS2-Con1	male	NAc	ELS P2-12	Control	43638245	92.7484
ELS2-Con2	male	NAc	ELS P2-12	Control	44866454	93.4132
ELS2-Con3	male	NAc	ELS P2-12	Control	42114150	90.4297
ELS2-Con4	male	NAc	ELS P2-12	Control	48497770	91.8218
ELS2--Defeat1r	male	NAc	ELS P10-20	Chronic Social Defeat Stress	40035712	94.2856
ELS2--Defeat2r	male	NAc	ELS P10-20	Chronic Social Defeat Stress	50058661	92.1979
ELS2--Defeat3s	male	NAc	ELS P10-20	Chronic Social Defeat Stress	30772769	93.6215
ELS2--Defeat4s	male	NAc	ELS P10-20	Chronic Social Defeat Stress	31379175	93.8857
ELS2--Defeat5s	male	NAc	ELS P10-20	Chronic Social Defeat Stress	40220804	91.4407
ELS2--Defeat6s	male	NAc	ELS P10-20	Chronic Social Defeat Stress	54683560	91.3688
MPSC1	male	PFC	standard reared	Control	47107032	83.3601
MPSC2	male	PFC	standard reared	Control	37266495	83.5515
MPSC3	male	PFC	standard reared	Control	37513222	82.3562
MPSC4	male	PFC	standard reared	Control	43682950	76.1516
MPSC5	male	PFC	standard reared	Control	41315952	77.7384
MPSC6	male	PFC	standard reared	Control	48371559	76.3636
MPSD1	male	PFC	standard reared	Chronic Social Defeat Stress	43483918	83.2044
MPSD2	male	PFC	standard reared	Chronic Social Defeat Stress	42019548	84.4909
MPSD3	male	PFC	standard reared	Chronic Social Defeat Stress	41453037	82.1387
MPSD4	male	PFC	standard reared	Chronic Social Defeat Stress	39462933	74.8829
MPSD5	male	PFC	standard reared	Chronic Social Defeat Stress	39647447	76.5068
MPSD6	male	PFC	standard reared	Chronic Social Defeat Stress	48537998	72.9912
MPEC1	male	PFC	ELS P10-20	Control	45034209	83.7688
MPEC2	male	PFC	ELS P10-20	Control	44588116	83.2246
MPEC3	male	PFC	ELS P10-20	Control	44121902	82.1358
MPEC4	male	PFC	ELS P10-20	Control	42980907	78.1321
MPEC5	male	PFC	ELS P10-20	Control	46978145	77.7801
MPEC6	male	PFC	ELS P10-20	Control	47944600	76.9283
MPED1	male	PFC	ELS P10-20	Chronic Social Defeat Stress	42691607	83.089
MPED2	male	PFC	ELS P10-20	Chronic Social Defeat Stress	42307097	85.3
MPED3	male	PFC	ELS P10-20	Chronic Social Defeat Stress	46530369	82.2284
MPED4	male	PFC	ELS P10-20	Chronic Social Defeat Stress	41294485	73.7402
MPED5	male	PFC	ELS P10-20	Chronic Social Defeat Stress	45126131	77.9247
MPED6	male	PFC	ELS P10-20	Chronic Social Defeat Stress	45952438	71.2346
Std-Con1	male	VTA	standard reared	Control	43807016	91.699
Std-Con2	male	VTA	standard reared	Control	42166831	92.0322
Std-Con3	male	VTA	standard reared	Control	38987217	95.4658
Std-Con4	male	VTA	standard reared	Control	34993894	95.7162
Std-Defeat1	male	VTA	standard reared	Chronic Social Defeat Stress	46383811	91.82
Std-Defeat2	male	VTA	standard reared	Chronic Social Defeat Stress	44092328	91.7385
Std-Defeat3	male	VTA	standard reared	Chronic Social Defeat Stress	37151888	95.6413
Std-Defeat4	male	VTA	standard reared	Chronic Social Defeat Stress	38242925	95.4379
Std-Defeat5	male	VTA	standard reared	Chronic Social Defeat Stress	45730469	91.6947
Std-Defeat6	male	VTA	standard reared	Chronic Social Defeat Stress	40042614	95.5403
ELS2-Con1	male	VTA	ELS P10-20	Control	43216179	91.9123
ELS2-Con2	male	VTA	ELS P10-20	Control	38020367	95.7549
ELS2-Con3	male	VTA	ELS P10-20	Control	35252801	95.756
ELS2-Con4	male	VTA	ELS P10-20	Control	39272728	95.6961
ELS2-Defeat1	male	VTA	ELS P10-20	Chronic Social Defeat Stress	45743380	91.8428
ELS2-Defeat2	male	VTA	ELS P10-20	Chronic Social Defeat Stress	41994495	91.9478
ELS2-Defeat3	male	VTA	ELS P10-20	Chronic Social Defeat Stress	36377793	95.3708
ELS2-Defeat4	male	VTA	ELS P10-20	Chronic Social Defeat Stress	38203601	95.6543
ELS2-Defeat5	male	VTA	ELS P10-20	Chronic Social Defeat Stress	39773240	95.8853
ELS2-Defeat6	male	VTA	ELS P10-20	Chronic Social Defeat Stress	43674343	95.7346
MHSC1	male	vHIP	standard reared	Control	35020289	82.6451
MHSC2	male	vHIP	standard reared	Control	40875041	82.4271
MHSC3	male	vHIP	standard reared	Control	40607901	80.7362
MHSC4	male	vHIP	standard reared	Control	36032564	74.6752
MHSC5	male	vHIP	standard reared	Control	40207939	77.2243
MHSC6	male	vHIP	standard reared	Control	41837477	75.7619
MHSD1	male	vHIP	standard reared	Chronic Social Defeat Stress	43181037	82.1436
MHSD2	male	vHIP	standard reared	Chronic Social Defeat Stress	39983943	82.5076
MHSD3	male	vHIP	standard reared	Chronic Social Defeat Stress	47618765	83.5705
MHSD4	male	vHIP	standard reared	Chronic Social Defeat Stress	36878033	71.2869
MHSD5	male	vHIP	standard reared	Chronic Social Defeat Stress	41401601	78.0356
MHSD6	male	vHIP	standard reared	Chronic Social Defeat Stress	37554410	79.3699
MHEC1	male	vHIP	ELS P10-20	Control	38535037	84.4236
MHEC2	male	vHIP	ELS P10-20	Control	38486037	81.6018
MHEC3	male	vHIP	ELS P10-20	Control	38850983	82.5086
MHEC4	male	vHIP	ELS P10-20	Control	36603800	74.999
MHEC5	male	vHIP	ELS P10-20	Control	51175520	77.6567
MHEC6	male	vHIP	ELS P10-20	Control	43462337	74.1027
MHED1	male	vHIP	ELS P10-20	Chronic Social Defeat Stress	57431562	82.3831
MHED2	male	vHIP	ELS P10-20	Chronic Social Defeat Stress	40774781	82.888
MHED3	male	vHIP	ELS P10-20	Chronic Social Defeat Stress	46581413	84.4952
MHED4	male	vHIP	ELS P10-20	Chronic Social Defeat Stress	30812238	74.8223
MHED5	male	vHIP	ELS P10-20	Chronic Social Defeat Stress	43791985	78.8093
MHED6	male	vHIP	ELS P10-20	Chronic Social Defeat Stress	46610959	79.0794
