## Supplementary Table for "Early life stress alters transcriptomic patterning across reward circuitry in male and female mice"

### Sheet: Sheet1
Table 4: qPCR primers
Gene	Accession #	Forward-sequence	Reverse-sequence
Hprt	NM_013556.2	GCAGTACAGCCCCAAAATGG	GGTCCTTTTCACCAGCAAGCT
Bdnf (total)	NM_001048142.1	TCCAAAGGCCAACTGAAGCA	AGGGCCCGAACATACGATTG
Cck	NM_001284508.2	AGCCAGCTGATTTCCCCATC	ATCCATGCCACTTTGCGGA
Chrna6	NM_021369.2	TGGCATCGAGACACTTCGAG	AAGTCGCCGACAGCATTGTT
Crym	NM_016669.2	ATGCGCTCACCACCAAGTTA	ATTTCCATCCATGACCGCCA
Drd3	NM_007877.2	TCACTATCAGCATGGCACCG	CTGGGATCCCCTGTTGTGTT
Emx1	NM_010131.2	GAATCGCTTCTTTGGCCACC	CACCTTCACCTGCGTCTCG
Gabra4	NM_010251.2	ACGAGAAATTGTGCCCGGAA	AACAGGACCCCCAAATCCAG
Gabrg1	NM_010252.4	AAAACAAGACTTCGGCTTCCCC	GCAGTCATCGAAGCAACAGA
Grin3a	NM_001033351.2	ACGTGTGGAAAAGAGGTCCA	TGCTTTCCCATTGGTGGTCA
Kcnq4	NM_001081142.2	CTTCGCCAGGAAACCCTTCT	GCGGTGATCAGCTCCTTACT
Mettl17	NM_001029990.1	CCATGAGATCCAGGCTCGAA	CACACGTATTCACGGAGGCT
Neurod2	NM_010895.3	GTCCAAGATCGAGACCCTGC	TGCACAGAGTCTGCACGTAG
Nkx2-1	NM_009385.3	GCCTGAGACAGACACCTTGG	TCAGGCATAGCACACTCACG
Nr4a2	NM_013613, NM_001139509.1	GACCGGCTCTATGGAGATCA	CTGGGTTGGACCTGTATGCT
Sgk1	NM_001161847.2	AGACATTCAGCCTCGCATGG	ATAAAAGAGGCTGCAGTCCAGA
Thbs4	NM_011582.3	CTGTGACTCCAGCCCTTGTT	CGTCACATCTGAAACCCGGA
